# Analyzing coordinated group behavior through role-sharing: A pilot study in female 3-on-3 basketball with practical application

**DOI:** 10.1101/2024.09.16.612561

**Authors:** Jun Ichikawa, Masatoshi Yamada, Keisuke Fujii

## Abstract

A group often shares a common goal and accomplishes a task that is difficult to complete alone by distributing roles. In such coordination, the nonverbal behavior among three or more members complicates the explanation of the mechanism due to complex and dynamic interactions. In cognitive science, a crucial role is indicated: to intervene moderately with others and adjust the whole balance without interrupting their main smooth interactions, using an experimental task. The findings suggest that resilient helping actions in the third role support to coordination. These actions are similar to off-ball movements in team sports, which involve an on-ball player and have recently been the focus of sports science because their characteristics are not represented in common statistical data, such as a shooting success rate. Hence, a new perspective for discussing coordination has emerged, as existing theories, such as synchronization—where movements between players are spontaneously matched and organized—cannot explain the mentioned role. However, there is a lack of investigation and discussion regarding whether these findings are applicable to real-world activities. Therefore, this study applied the experimental findings to the field of sports. We developed a 3-on-3 basketball game in which the offensive role of intervention decision and adjustment is key for winning and introduced it to the practice of a female university team as a pilot study. Participants repeatedly engaged in the mini-game, and the playing was compared before and after receiving tips of this role. Consequently, in the bins of the relatively large distance between the participant required to the relevant role and each defensive player, the frequencies after receiving these tips were significantly higher. Furthermore, the winning rate on the offensive team improved temporarily; however, the effects were not maintained. These suggest that spacing skill, which maintains reasonable distances from the other players, creates favorable situations for coordination. This study may bridge the gap between controlled experiments and real-world applications and make an educational contribution; it may recommend practice design for the acquisition of spacing skill related to the crucial role.
