## Supplementary Datasets for "Analyzing coordinated group behavior through role-sharing: A pilot study in female 3-on-3 basketball with practical application"

### Sheet: Readme
Readme
dataset Sheet
Session	Six sessions were conducted in this practice.
Trial	Seven trials were conducted per session.
Event	First and second halves indicate the periods before and after receiving the tips about the role of intervention decision and adjustment, respectively.
Game	"〇" and "×" indicate the win and loss in the designed 3-on-3 basketball game, respectively.
Freq_DisDef	Normalized frequencies of the distances (cm) between the offensive player required in the role of intervention decision and adjustment and each defensive participant in the bins from 200 cm to 1400 cm, at 200 cm intervals
Freq_DisOff	Normalized frequencies of the distances (cm) between the offensive player required in the role of intervention decision and adjustment and each other participant in the bins from 200 cm to 1600 cm, at 200 cm intervals
statistics Sheet
Index	Normalized frequencies of (1) the distances (cm) between the offensive player required in the role of intervention decision and adjustment and each defensive participant, and (2) those between the offensive key player and each other participant in each bin
Average	Averages of the first and second halves in each bin for the indices of (1) and (2)
SD	Standard deviations of the first and second halves in each bin for the indices of (1) and (2)
t-value	t-tests were conducted between the first and second halves in each bin for the indices of (1) and (2).
df	Degree of freedom in each t-test
p-value	p-value in each t-test
effect size	Cohen's d in each t-test
power	1-β in each t-test

### Sheet: dataset
Session	Trial	Event	Game	Freq_DisDef_200	Freq_DisDef_400	Freq_DisDef_600	Freq_DisDef_800	Freq_DisDef_1000	Freq_DisDef_1200	Freq_DisDef_1400	Freq_DisOff_200	Freq_DisOff_400	Freq_DisOff_600	Freq_DisOff_800	Freq_DisOff_1000	Freq_DisOff_1200	Freq_DisOff_1400	Freq_DisOff_1600
1	1	first	〇	0.05754	0.07738	0.32937	0.0873	0.20238	0.24206	0.00397	0	0.01488	0.1994	0.07143	0.09226	0.43452	0.1875	0
1	2	first	×	0	0.05144	0.24486	0.26955	0.1358	0.21193	0.08642	0	0	0.10494	0.16975	0.20062	0.28395	0.24074	0
1	3	first	×	0.08488	0.15895	0.28395	0.14352	0.17438	0.13735	0.01698	0	0.01157	0.27083	0.30556	0.13657	0.21528	0.06019	0
1	4	first	×	0	0.12676	0.20657	0	0.28169	0.37559	0.00939	0	0	0	0.01761	0.42254	0.09155	0.46831	0
1	5	first	〇	0.12288	0.33192	0.14972	0.12288	0.2274	0.0452	0	0	0.01059	0.18856	0.23305	0.20975	0.27331	0.08475	0
1	6	first	〇	0.02347	0.25587	0.09624	0.16901	0.28169	0.17371	0	0	0.09859	0.05634	0.14085	0.28169	0.27817	0.14437	0
1	7	first	〇	0.10063	0.24214	0.17925	0.32075	0.14151	0.01572	0	0	0.0283	0.32075	0.13208	0.48113	0.03774	0	0
2	1	first	×	0	0.25556	0.07778	0	0.33333	0.33333	0	0	0	0	0	0.05	0.51667	0.43333	0
2	2	first	×	0.01563	0.34375	0.03125	0.1875	0.21615	0.20573	0	0	0.01953	0.05078	0.10938	0.34766	0.40625	0.06641	0
2	3	first	〇	0.04096	0.10311	0.2161	0.1709	0.35169	0.11441	0.00282	0	0	0.07839	0.16102	0.34746	0.26271	0.14831	0.00212
2	4	first	〇	0.03427	0.23676	0.12928	0.42991	0.13863	0.03115	0	0	0	0.18458	0.29907	0.39019	0.10748	0.01869	0
2	5	first	〇	0.10688	0.25543	0.11775	0.28986	0.18297	0.0471	0	0	0.05707	0.12228	0.23913	0.47011	0.08424	0.02717	0
2	6	first	〇	0.11567	0.1791	0.16542	0.17413	0.23507	0.1306	0	0.0056	0.07836	0.09328	0.19216	0.27985	0.16978	0.18097	0
2	7	first	×	0	0.3037	0.13333	0.08148	0.40741	0.07407	0	0	0.02222	0.15556	0.08889	0.20556	0.36667	0.16111	0
3	1	first	×	0	0.16667	0.12366	0.1129	0.41935	0.17742	0	0	0	0.08065	0.03226	0.14516	0.6129	0.12903	0
3	2	first	〇	0.09924	0.17557	0.26718	0.28117	0.10814	0.0687	0	0.0229	0.14122	0.09542	0.28053	0.1584	0.15458	0.14695	0
3	3	first	×	0.05446	0.25743	0.12706	0.21122	0.20792	0.14191	0	0	0.07921	0.07921	0.14851	0.30941	0.18812	0.19307	0.00248
3	4	first	×	0.08034	0.28297	0.19544	0.08753	0.25779	0.09592	0	0	0.08094	0.14568	0.14388	0.20324	0.30396	0.1223	0
3	5	first	×	0.12465	0.2591	0.31793	0.12325	0.14426	0.03081	0	0.0063	0.13866	0.23109	0.31933	0.11134	0.17227	0.02101	0
3	6	first	×	0.15306	0.27381	0.21769	0.11395	0.14116	0.10034	0	0	0.18112	0.26531	0.09439	0.20408	0.19898	0.05612	0
3	7	first	×	0	0.11728	0.18519	0.29012	0.2572	0.15021	0	0	0	0.06173	0.19136	0.4784	0.20988	0.05864	0
4	1	second	〇	0.03651	0.06825	0.15714	0.32063	0.22222	0.1746	0.02063	0	0	0.03571	0.28333	0.15476	0.37381	0.15238	0
4	2	second	〇	0.02917	0.09306	0.16667	0.275	0.18333	0.16111	0.09167	0	0.01875	0.22708	0.06667	0.2	0.17708	0.24583	0.06458
4	3	second	×	0	0.33333	0	0	0.33333	0.33333	0	0	0	0	0	0.22059	0.47059	0.30882	0
4	4	second	〇	0.02966	0.05508	0.23446	0.16808	0.3065	0.20621	0	0	0	0	0.16949	0.32203	0.37924	0.12924	0
4	5	second	〇	0	0.04808	0.10577	0.25	0.11538	0.35897	0.12179	0	0	0	0.06731	0.0625	0.35096	0.48558	0.03365
4	6	second	×	0.16964	0.18899	0.10565	0.26042	0.22024	0.05506	0	0.03795	0.10938	0.09821	0.1317	0.43304	0.14063	0.04911	0
4	7	second	×	0.00201	0.06827	0.24699	0.18072	0.13052	0.26305	0.10843	0	0.06627	0.02711	0.0241	0.2259	0.26205	0.30723	0.08735
5	1	second	〇	0.05496	0.12589	0.21986	0.09929	0.21986	0.20213	0.07801	0	0	0	0.16489	0.22872	0.2633	0.34309	0
5	2	second	〇	0.05741	0.14444	0.21111	0.10926	0.19815	0.27963	0	0	0	0.17778	0.05833	0.24444	0.17778	0.34167	0
5	3	second	〇	0.07527	0.24462	0.14247	0.15054	0.25269	0.13441	0	0.04032	0.12097	0.10081	0.10081	0.375	0.17742	0.08468	0
5	4	second	×	0.10032	0.15049	0.22654	0.19903	0.08738	0.17314	0.06311	0	0.09951	0.27184	0.15291	0.09223	0.17233	0.20388	0.00728
5	5	second	〇	0.06	0.14667	0.32889	0.10444	0.21778	0.14222	0	0	0.08	0.31333	0.12	0.14	0.26667	0.08	0
5	6	second	〇	0.08192	0.12994	0.19774	0.29096	0.18927	0.11017	0	0	0.08475	0.16102	0.14407	0.25847	0.26695	0.08475	0
5	7	second	〇	0.06081	0.11036	0.24324	0.13288	0.20721	0.2455	0	0	0.01351	0.13851	0.04392	0.26014	0.4223	0.12162	0
6	1	second	×	0.08824	0.14379	0.22712	0.0719	0.27124	0.19444	0.00327	0.01471	0.04657	0.15686	0.05637	0.07843	0.40196	0.2451	0
6	2	second	×	0.1	0.20778	0.12444	0.15111	0.27333	0.14333	0	0.045	0.08	0.07333	0.09833	0.25833	0.33833	0.105	0.00167
6	3	second	×	0	0.05556	0.21242	0.16993	0.19281	0.36275	0.00654	0	0.04902	0.07843	0.07353	0.15686	0.46569	0.17647	0
6	4	second	×	0.16889	0.15889	0.18556	0.16889	0.22333	0.09444	0	0.085	0.02833	0.055	0.10667	0.33833	0.30167	0.085	0
6	5	second	〇	0.07765	0.19508	0.19508	0.07008	0.13826	0.26515	0.05871	0.00852	0.05398	0.08523	0.09659	0.14489	0.35511	0.25568	0
6	6	second	×	0.0051	0.17177	0.2381	0.14456	0.27721	0.16327	0	0	0.07143	0.08418	0.09184	0.30357	0.38265	0.06633	0
6	7	second	×	0	0.17152	0.16181	0.1699	0.22654	0.23139	0.03883	0	0	0.0534	0.24029	0.15534	0.20388	0.34709	0

### Sheet: statistics
Index	Average-first	SD-first	Average-second	SD-second	t-value	df	p-value	effect size	power
Freq_DisDef_200	0.058	0.05	0.057	0.05	0.049	20	0.962	0.016	0.051
Freq_DisDef_400	0.212	0.082	0.143	0.068	2.739	20	0.013	0.894	0.973
Freq_DisDef_600	0.181	0.077	0.187	0.067	-0.241	20	0.812	0.088	0.067
Freq_DisDef_800	0.175	0.105	0.166	0.078	0.314	20	0.757	0.089	0.067
Freq_DisDef_1000	0.231	0.088	0.214	0.06	0.831	20	0.416	0.219	0.159
Freq_DisDef_1200	0.138	0.094	0.204	0.082	-2.269	20	0.034	0.732	0.891
Freq_DisDef_1400	0.006	0.019	0.028	0.04	-2.581	20	0.018	0.668	0.829
Freq_DisOff_200	0.002	0.005	0.011	0.022	-2.002	20	0.059	0.517	0.616
Freq_DisOff_400	0.046	0.054	0.044	0.04	0.163	20	0.872	0.038	0.053
Freq_DisOff_600	0.133	0.087	0.102	0.088	1.063	20	0.301	0.345	0.325
Freq_DisOff_800	0.16	0.092	0.109	0.066	1.856	20	0.078	0.628	0.782
Freq_DisOff_1000	0.263	0.129	0.222	0.096	1.191	20	0.248	0.356	0.342
Freq_DisOff_1200	0.256	0.143	0.302	0.1	-1.248	20	0.226	0.369	0.363
Freq_DisOff_1400	0.14	0.12	0.201	0.118	-1.529	20	0.142	0.496	0.58
Freq_DisOff_1600	0	0.001	0.009	0.023	-1.745	20	0.096	0.572	0.703
